# The Hsp70/Hsp90 Co-Chaperone Hop/Stip1 Shifts the Proteostatic Balance from Folding Towards Degradation

**DOI:** 10.1101/562637

**Authors:** Kaushik Bhattacharya, Lorenz Weidenauer, Tania Morán Luengo, Pablo C. Echeverría, Lilia Bernasconi, Diana Wider, Matthieu Villemin, Christoph Bauer, Stefan G. D. Rüdiger, Manfredo Quadroni, Didier Picard

## Abstract

Hop/Stip1/Sti1 is thought to be essential as a co-chaperone to facilitate substrate transfer between the Hsp70 and Hsp90 molecular chaperones. Despite this proposed key function for protein folding and maturation, it is not essential in a number of eukaryotes and bacteria lack an ortholog. We set out to identify and to characterize its eukaryote-specific function. Human cell lines and the budding yeast with deletions of the Hop/Sti1 gene display reduced proteasome activity due to inefficient capping of the core particle with regulatory particles. Unexpectedly, knock-out cells are more proficient at preventing protein aggregation and at promoting protein refolding. Without the restraint by Hop, a more efficient folding activity of the prokaryote-like Hsp70/Hsp90 complex, which can also be demonstrated *in vitro*, compensates for the proteasomal defect and ensures an alternate proteostatic equilibrium. Thus, cells may act on Hop to shift the proteostatic balance between folding and degradation.
