## Supplemental Table S1 for "The Hsp70/Hsp90 Co-Chaperone Hop/Stip1 Shifts the Proteostatic Balance from Folding Towards Degradation"

### Sheet: peptides
Sequence	Length	Missed cleavages	Mass	Proteins	Start position	End position	Gene names	Protein names	Unique (Groups)	Unique (Proteins)	Charges	PEP	Score	Identification type 9818 (WT-1)	Identification type 9819 (Hop-KO1-1)	Identification type 9820 (WT-2)	Identification type 9821 (Hop-KO1-2)	Fraction Average	Fraction Std. Dev.	Fraction 1	Fraction 2	Fraction 3	Fraction 4	Fraction 5	Fraction 6	Experiment 9818 (WT-1)	Experiment 9819 (Hop-KO1-1)	Experiment 9820 (WT-2)	Experiment 9821 (Hop-KO1-2)	Intensity	Intensity 9818 (HEK293T WT rep1)	Intensity 9819 (HEK293T Hop KO1 rep1)	Intensity 9820 (HEK293T WT rep2)	Intensity 9821 (HEK293T Hop KO1 rep2)	MS/MS Count
ALSVGNIDDALQCYSEAIK	19	0	2066	P31948	14	32	STIP1	Stress-induced-phosphoprotein 1	yes	yes	2;3	3.7103e-38	228.25	By MS/MS		By MS/MS		3.83	1.07		2	2	4	4		8		4		123400000	72577000	0	50827000	0	9
LDPHNHVLYSNR	12	0	1463.73	P31948	33	44	STIP1	Stress-induced-phosphoprotein 1	yes	yes	2;3	0.00026108	96.067	By MS/MS	By matching	By MS/MS		5.71	0.452					2	5	3	1	3		320930000	153970000	28784	166930000	0	5
TVDLKPDWGK	10	1	1157.61	P31948	64	73	STIP1	Stress-induced-phosphoprotein 1	yes	yes	2	4.168e-18	191.45	By MS/MS		By MS/MS		5.25	0.829				2	2	4	4		4		2346900000	1086900000	0	1260000000	0	6
TVDLKPDWGKGYSR	14	2	1620.83	P31948	64	77	STIP1	Stress-induced-phosphoprotein 1	yes	yes	4	0.011986	37.594			By MS/MS		6	0						1			1		851370	0	0	851370	0	1
KAAALEFLNR	10	1	1131.64	P31948	78	87	STIP1	Stress-induced-phosphoprotein 1	yes	yes	2	0.018978	88.495	By matching		By MS/MS		6	0						2	1		1		3914400	2010600	0	1903900	0	1
AAALEFLNR	9	0	1003.55	P31948	79	87	STIP1	Stress-induced-phosphoprotein 1	yes	yes	2	5.5563e-10	179.73	By MS/MS	By matching	By MS/MS		4.33	1.49	1		1	2	3	2	5	1	3		1395100000	567220000	201680	827650000	0	7
AAALEFLNRFEEAK	14	1	1607.83	P31948	79	92	STIP1	Stress-induced-phosphoprotein 1	yes	yes	2;3	9.8843e-21	199.43	By MS/MS		By MS/MS		5.5	0.5					4	4	4		4		202440000	121650000	0	80791000	0	8
RTYEEGLK	8	1	994.508	P31948	93	100	STIP1	Stress-induced-phosphoprotein 1	yes	yes	2	8.7135e-11	186.76	By MS/MS		By MS/MS		5	0.816				2	2	2	3		3		3057700000	1622500000	0	1435200000	0	6
RTYEEGLKHEANNPQLK	17	2	2026.02	P31948	93	109	STIP1	Stress-induced-phosphoprotein 1	yes	yes	2;3;4;5	4.9516e-12	177.67	By MS/MS		By MS/MS		5.69	0.462					4	9	6		7		151130000	74613000	0	76517000	0	10
TYEEGLK	7	0	838.407	P31948	94	100	STIP1	Stress-induced-phosphoprotein 1	yes	yes	2	0.0085637	97.473	By MS/MS		By MS/MS	By matching	3.36	1.72	2	2	2	2	1	2	4		6	1	2683400000	1186400000	0	1497000000	83576	9
TYEEGLKHEANNPQLK	16	1	1869.92	P31948	94	109	STIP1	Stress-induced-phosphoprotein 1	yes	yes	2;3;4	2.4153e-244	393.9	By MS/MS	By matching	By MS/MS		4.95	0.759				6	8	5	8	2	9		2579000000	1398700000	646330	1179600000	0	15
HEANNPQLK	9	0	1049.53	P31948	101	109	STIP1	Stress-induced-phosphoprotein 1	yes	yes	2	0.013505	68.383	By matching		By MS/MS		4	0				2			1		1		1496800	613140	0	883700	0	0
HEANNPQLKEGLQNMEAR	18	1	2078	P31948	101	118	STIP1	Stress-induced-phosphoprotein 1	yes	yes	2;3	2.2423e-108	252.12	By MS/MS		By MS/MS		5.14	0.35					6	1	3		4		48776000	26971000	0	21805000	0	5
EGLQNMEAR	9	0	1046.48	P31948	110	118	STIP1	Stress-induced-phosphoprotein 1	yes	yes	2	0.00011957	137.9	By MS/MS	By matching	By MS/MS	By matching	3.08	1.2	3	5	6	10		1	12	2	10	1	7166800000	3373200000	6577500	3779900000	7091800	16
FMNPFNMPNLYQK	13	0	1642.76	P31948	124	136	STIP1	Stress-induced-phosphoprotein 1	yes	yes	2;3	4.0104e-06	131.44	By MS/MS	By matching	By MS/MS		5.27	0.573				1	9	5	6	1	8		56348000	20302000	367120	35679000	0	8
TLLSDPTYR	9	0	1064.55	P31948	145	153	STIP1	Stress-induced-phosphoprotein 1	yes	yes	2	2.6962e-14	187.78	By MS/MS		By MS/MS		4.1	1.3		1	3	2	2	2	6		4		5412100000	2649200000	0	2763000000	0	8
TLLSDPTYRELIEQLR	16	1	1946.05	P31948	145	160	STIP1	Stress-induced-phosphoprotein 1	yes	yes	3	0.021105	55.213	By MS/MS		By matching		5.33	0.471					2	1	1		2		14625000	12711000	0	1914100	0	1
ELIEQLR	7	0	899.508	P31948	154	160	STIP1	Stress-induced-phosphoprotein 1	yes	yes	2	0.0018737	155.73	By MS/MS				5	0					1		1				387550000	387550000	0	0	0	1
KETKPEPMEEDLPENK	16	2	1912.91	P31948	207	222	STIP1	Stress-induced-phosphoprotein 1	yes	yes	3	0.042677	40.242	By MS/MS				5	0					1		1				8351700	8351700	0	0	0	1
ETKPEPMEEDLPENK	15	1	1784.81	P31948	208	222	STIP1	Stress-induced-phosphoprotein 1	yes	yes	2;3	3.597e-125	313.87	By MS/MS		By MS/MS		3.71	1.46	2	4	3	8	4	3	16		8		541340000	209010000	0	332320000	0	11
ETKPEPMEEDLPENKK	16	2	1912.91	P31948	208	223	STIP1	Stress-induced-phosphoprotein 1	yes	yes	2;3;4	6.2752e-168	342.58	By MS/MS		By MS/MS		4.79	0.961			2	11	7	9	14		15		2790500000	1341000000	0	1449400000	0	20
EKELGNDAYK	10	1	1165.56	P31948	228	237	STIP1	Stress-induced-phosphoprotein 1	yes	yes	2	8.9983e-19	199.11	By MS/MS	By matching	By MS/MS	By MS/MS	4.09	1.24		1	3	3	2	2	5	1	1	4	435770000	189090000	318490	198220000	48135000	5
EKELGNDAYKK	11	2	1293.66	P31948	228	238	STIP1	Stress-induced-phosphoprotein 1	yes	yes	2;3	9.5531e-27	208.6	By MS/MS	By matching	By MS/MS	By matching	4.58	0.64				6	5	1	3	2	3	4	27409000	12527000	1418600	11862000	1601900	5
ELGNDAYK	8	0	908.424	P31948	230	237	STIP1	Stress-induced-phosphoprotein 1	yes	yes	2	0.0016737	114.78	By MS/MS	By MS/MS	By MS/MS	By MS/MS	3	1.5	3	4	4	4		2	5	4	5	3	7793000000	3372600000	482580000	3458300000	479630000	15
ELGNDAYKK	9	1	1036.52	P31948	230	238	STIP1	Stress-induced-phosphoprotein 1	yes	yes	2	0.0033997	139.88	By MS/MS		By MS/MS		4	0				2			1		1		57884000	57884000	0	0	0	2
ELGNDAYKKK	10	2	1164.61	P31948	230	239	STIP1	Stress-induced-phosphoprotein 1	yes	yes	2	0.0086927	99.442	By MS/MS	By matching	By matching	By matching	4.8	0.4				1	4		2	1	1	1	2510500	1756600	49823	417230	286890	1
KKDFDTALK	9	2	1064.59	P31948	238	246	STIP1	Stress-induced-phosphoprotein 1	yes	yes	1;2	5.0458e-20	206.43	By MS/MS	By MS/MS	By MS/MS	By MS/MS	5.13	0.718				3	7	5	5	4	4	2	1630300000	809560000	96940000	599780000	124030000	5
KDFDTALK	8	1	936.492	P31948	239	246	STIP1	Stress-induced-phosphoprotein 1	yes	yes	2	0.00086635	160.56	By matching	By MS/MS	By matching		4	0				3			1	1	1		104840000	87752000	15189000	1899700	0	1
DFDTALK	7	0	808.397	P31948	240	246	STIP1	Stress-induced-phosphoprotein 1	yes	yes	2	0.0033776	124.12	By MS/MS	By MS/MS	By MS/MS	By MS/MS	3.64	1.61	3	5	5	6	4	5	10	4	7	7	6356500000	2510300000	118830000	3339500000	387840000	17
DFDTALKHYDK	11	1	1351.64	P31948	240	250	STIP1	Stress-induced-phosphoprotein 1	yes	yes	2;3	3.0904e-07	146.11	By MS/MS	By matching	By MS/MS	By matching	4.9	0.539				2	7	1	4	2	3	1	30092000	12934000	990400	15108000	1059200	5
AKELDPTNMTYITNQAAVYFEK	22	1	2546.24	P31948	251	272	STIP1	Stress-induced-phosphoprotein 1	yes	yes	3	2.0036e-21	191.65	By MS/MS	By matching	By MS/MS		4.5	0.5				5	5		4	2	4		96741000	68116000	1119500	27505000	0	7
AKELDPTNMTYITNQAAVYFEKGDYNK	27	2	3123.49	P31948	251	277	STIP1	Stress-induced-phosphoprotein 1	yes	yes	4	1.8519e-09	121.23	By MS/MS		By MS/MS		4.8	0.4				1	4		3		2		24450000	15445000	0	9004200	0	4
ELDPTNMTYITNQAAVYFEK	20	0	2347.1	P31948	253	272	STIP1	Stress-induced-phosphoprotein 1	yes	yes	2;3	1.264e-49	288	By MS/MS	By MS/MS	By MS/MS		3.88	1.27	1	3	4	8	6	2	15	4	5		459170000	419560000	3925200	35693000	0	17
ELDPTNMTYITNQAAVYFEKGDYNK	25	1	2924.35	P31948	253	277	STIP1	Stress-induced-phosphoprotein 1	yes	yes	3	7.4163e-14	169.42	By MS/MS	By matching	By MS/MS	By matching	4.14	0.35				6	1		3	1	2	1	82593000	62340000	366280	19554000	332680	4
AIEVGRENR	9	1	1042.55	P31948	285	293	STIP1	Stress-induced-phosphoprotein 1	yes	yes	2	4.3261e-09	177.36	By MS/MS	By MS/MS	By MS/MS	By MS/MS	5	0.739				3	5	3	2	3	4	2	1168800000	412220000	65985000	612840000	77764000	9
AIEVGRENREDYR	13	2	1605.79	P31948	285	297	STIP1	Stress-induced-phosphoprotein 1	yes	yes	2;3;4	5.4651e-28	240.85	By MS/MS	By MS/MS	By MS/MS	By MS/MS	5.4	0.49					12	8	5	4	6	5	760760000	360860000	42111000	324130000	33660000	19
IGNSYFK	7	0	827.418	P31948	306	312	STIP1	Stress-induced-phosphoprotein 1	yes	yes	2	0.025732	73.039	By MS/MS	By matching	By MS/MS	By matching	4.8	0.4				1	4		2	1	1	1	678610000	322470000	25467000	293910000	36767000	2
IGNSYFKEEK	10	1	1213.6	P31948	306	315	STIP1	Stress-induced-phosphoprotein 1	yes	yes	2;3	3.2869e-56	260.04	By MS/MS	By MS/MS	By MS/MS	By MS/MS	5	1.17	1			5	7	9	5	6	6	5	10284000000	4809700000	167740000	4859400000	447530000	16
IGNSYFKEEKYK	12	2	1504.76	P31948	306	317	STIP1	Stress-induced-phosphoprotein 1	yes	yes	2;3	8.377e-06	137.17	By MS/MS	By matching	By MS/MS	By matching	5.55	0.498					5	6	4	2	2	3	32927000	24285000	1150600	5643300	1847700	4
YKDAIHFYNK	10	1	1297.65	P31948	316	325	STIP1	Stress-induced-phosphoprotein 1	yes	yes	2;3	6.6057e-09	180.67	By MS/MS	By matching	By MS/MS	By MS/MS	5.64	0.481					4	7	4	1	3	3	100700000	49322000	508810	49989000	880090	8
DAIHFYNK	8	0	1006.49	P31948	318	325	STIP1	Stress-induced-phosphoprotein 1	yes	yes	2	0.0013412	147.69	By MS/MS	By MS/MS	By MS/MS	By MS/MS	4.91	0.996			1	3	3	4	4	3	3	1	2299900000	1092200000	100690000	1105000000	2036100	10
SLAEHRTPDVLK	12	1	1364.74	P31948	326	337	STIP1	Stress-induced-phosphoprotein 1	yes	yes	3	0.0083158	73.435	By MS/MS	By matching	By MS/MS	By matching	6	0						4	1	1	1	1	6475400	2436100	274170	3499000	266160	2
SLAEHRTPDVLKK	13	2	1492.84	P31948	326	338	STIP1	Stress-induced-phosphoprotein 1	yes	yes	3	0.013389	86.772	By MS/MS	By matching	By matching	By matching	5.8	0.4					1	4	2	1	1	1	5730100	3685700	82040	1870100	92307	1
TPDVLKK	7	1	799.48	P31948	332	338	STIP1	Stress-induced-phosphoprotein 1	yes	yes	1;2	0.0026777	158.38	By MS/MS	By MS/MS	By MS/MS	By MS/MS	4.46	1.15			3	5	1	4	3	3	3	4	2101400000	947040000	115660000	778420000	260260000	8
LAYINPDLALEEK	13	0	1487.79	P31948	352	364	STIP1	Stress-induced-phosphoprotein 1	yes	yes	2;3	8.7436e-39	184.31	By MS/MS	By MS/MS	By MS/MS	By MS/MS	3.59	1.41	3	6	10	9	7	4	15	9	11	4	19197000000	8659800000	150900000	8991300000	1395400000	30
NKGNECFQKGDYPQAMK	17	2	2013.9	P31948	365	381	STIP1	Stress-induced-phosphoprotein 1	yes	yes	2;3;4	5.1089e-75	314.59	By MS/MS	By MS/MS	By MS/MS	By MS/MS	5.06	0.639				6	20	8	9	8	9	8	857580000	414610000	45428000	349910000	47626000	22
GNECFQKGDYPQAMK	15	1	1771.77	P31948	367	381	STIP1	Stress-induced-phosphoprotein 1	yes	yes	2;3	8.2332e-107	297.5	By MS/MS	By MS/MS	By MS/MS	By MS/MS	3.84	0.723			10	17	3	1	10	7	10	4	1219100000	541510000	55863000	567650000	54042000	22
GDYPQAMK	8	0	908.406	P31948	374	381	STIP1	Stress-induced-phosphoprotein 1	yes	yes	2	0.0042737	101.21	By MS/MS	By MS/MS	By MS/MS	By MS/MS	2.38	1.05	4	5	4	3			5	3	4	4	3118400000	1448600000	132260000	1396800000	140730000	12
HYTEAIK	7	0	860.439	P31948	382	388	STIP1	Stress-induced-phosphoprotein 1	yes	yes	1;2	0.0052203	149.4	By MS/MS	By MS/MS	By MS/MS	By MS/MS	4.44	1.41	1	1	1	4	5	4	4	6	3	3	7016300000	3848400000	268790000	2553100000	346040000	11
HYTEAIKR	8	1	1016.54	P31948	382	389	STIP1	Stress-induced-phosphoprotein 1	yes	yes	2	8.4194e-60	267.22	By MS/MS	By MS/MS	By MS/MS	By MS/MS	5.5	0.5					4	4	2	2	2	2	945270000	354350000	35367000	506190000	49370000	8
LLEFQLALK	9	0	1073.65	P31948	407	415	STIP1	Stress-induced-phosphoprotein 1	yes	yes	2	0.0042477	92.47	By MS/MS	By matching	By matching	By matching	5.12	0.781				2	3	3	3	2	2	1	8721300	5168600	540880	2948400	63438	3
DCEECIQLEPTFIK	14	0	1780.8	P31948	416	429	STIP1	Stress-induced-phosphoprotein 1	yes	yes	2;3	6.2907e-57	244.95	By MS/MS	By MS/MS	By MS/MS	By MS/MS	3.09	1.52	5	10	6	6	4	3	11	7	11	5	631340000	416640000	20375000	169900000	24423000	27
KAAALEAMK	9	1	931.516	P31948	434	442	STIP1	Stress-induced-phosphoprotein 1	yes	yes	2	4.9881e-07	169.09	By MS/MS	By MS/MS	By MS/MS	By MS/MS	4.73	0.445				3	8		4	3	2	2	87605000	42701000	4592700	35691000	4620900	7
KAAALEAMKDYTK	13	2	1438.75	P31948	434	446	STIP1	Stress-induced-phosphoprotein 1	yes	yes	2;3	9.7505e-38	214.81	By MS/MS	By MS/MS	By MS/MS	By MS/MS	5.35	0.633				2	11	10	7	2	9	5	308930000	120430000	8300300	167610000	12584000	17
AAALEAMK	8	0	803.421	P31948	435	442	STIP1	Stress-induced-phosphoprotein 1	yes	yes	1;2	0.0046372	100.19	By MS/MS	By MS/MS	By MS/MS	By MS/MS	3.18	1.48	5	8	6	9	3	3	11	6	10	7	2884500000	1338100000	144440000	1297100000	104850000	22
AAALEAMKDYTK	12	1	1310.65	P31948	435	446	STIP1	Stress-induced-phosphoprotein 1	yes	yes	2;3	7.0381e-51	265.01	By MS/MS	By MS/MS	By MS/MS	By MS/MS	4.7	1.01		1	4	20	14	15	17	13	13	11	4847500000	2089700000	242380000	2356900000	158480000	34
AMDVYQK	7	0	853.4	P31948	447	453	STIP1	Stress-induced-phosphoprotein 1	yes	yes	2	0.0022113	143.37	By MS/MS	By MS/MS	By MS/MS	By MS/MS	3.21	1.45	5	8	11	8	3	4	10	10	10	9	6338300000	2638600000	357920000	2969600000	372290000	34
ALDLDSSCK	9	0	1007.46	P31948	454	462	STIP1	Stress-induced-phosphoprotein 1	yes	yes	2	4.3506e-06	153.71	By MS/MS	By MS/MS	By MS/MS	By MS/MS	3.37	1.57	4	5	5	6	4	3	9	5	7	6	7009600000	3044400000	369670000	3226400000	369090000	23
ALDLDSSCKEAADGYQR	17	1	1897.85	P31948	454	470	STIP1	Stress-induced-phosphoprotein 1	yes	yes	2;3	4.7453e-192	357.91	By MS/MS	By MS/MS	By MS/MS	By MS/MS	4.62	0.807			1	11	8	4	6	6	6	6	1110800000	154320000	125340000	725200000	105970000	16
CMMAQYNR	8	0	1072.43	P31948	471	478	STIP1	Stress-induced-phosphoprotein 1	yes	yes	2	4.7731e-08	181.83	By MS/MS	By MS/MS	By MS/MS	By MS/MS	3.98	1.38	3	5	13	16	11	10	21	10	17	10	1961000000	947210000	73087000	865830000	74901000	43
CMMAQYNRHDSPEDVK	16	1	1979.83	P31948	471	486	STIP1	Stress-induced-phosphoprotein 1	yes	yes	2;3;4	1.6928e-19	192.86	By MS/MS	By MS/MS	By MS/MS	By MS/MS	5.12	0.646				8	29	14	15	10	15	11	387300000	201090000	12866000	162360000	10990000	25
RAMADPEVQQIMSDPAMR	18	1	2044.95	P31948	488	505	STIP1	Stress-induced-phosphoprotein 1	yes	yes	3	0.00070392	119.23	By MS/MS	By matching	By MS/MS	By MS/MS	4.78	0.416				2	7		4	1	2	2	21888000	8866600	442000	11566000	1013200	5
AMADPEVQQIMSDPAMR	17	0	1888.85	P31948	489	505	STIP1	Stress-induced-phosphoprotein 1	yes	yes	2;3	3.0882e-27	204.13	By MS/MS	By MS/MS	By MS/MS	By MS/MS	3.21	1.4	16	32	27	38	12	10	57	18	42	18	1464400000	705310000	84289000	586410000	88411000	82
LILEQMQK	8	0	1001.56	P31948	506	513	STIP1	Stress-induced-phosphoprotein 1	yes	yes	2	0.00038529	154.09	By MS/MS	By MS/MS	By MS/MS	By MS/MS	3.64	1.42	5	4	10	13	9	4	16	6	15	8	2535200000	936390000	128800000	1265200000	204790000	24
LILEQMQKDPQALSEHLK	18	1	2120.13	P31948	506	523	STIP1	Stress-induced-phosphoprotein 1	yes	yes	3;4	5.7858e-08	157.42	By MS/MS	By matching	By MS/MS	By matching	5.31	0.464					11	5	6	2	7	1	179200000	72007000	1932800	103900000	1361200	10
DPQALSEHLK	10	0	1136.58	P31948	514	523	STIP1	Stress-induced-phosphoprotein 1	yes	yes	2	9.133e-14	172.98	By MS/MS	By MS/MS	By MS/MS	By MS/MS	3.5	1.86	2	1	3	1		3	2	3	3	2	3456400000	15759000	8870900	3428700000	3066100	5
NPVIAQKIQK	10	1	1137.69	P31948	524	533	STIP1	Stress-induced-phosphoprotein 1	yes	yes	2	7.0763e-09	159.2	By MS/MS	By matching	By matching	By matching	5	0					4		1	1	1	1	6617400	3712800	578560	1854000	472080	1
LMDVGLIAIR	10	0	1099.64	P31948	534	543	STIP1	Stress-induced-phosphoprotein 1	yes	yes	2	1.2727e-13	176.09	By MS/MS	By MS/MS	By MS/MS	By MS/MS	4.72	1.05		1	3	6	12	7	10	5	9	5	1367700000	498260000	47708000	764260000	57440000	21
